# Balancing selection at a wing pattern locus is associated with major shifts in genome-wide patterns of diversity and gene flow

**DOI:** 10.1101/2021.09.29.462348

**Authors:** María Ángeles Rodríguez de Cara, Paul Jay, Quentin Rougemont, Mathieu Chouteau, Annabel Whibley, Barbara Huber, Florence Piron-Prunier, Renato Rogner Ramos, André V. L. Freitas, Camilo Salazar, Karina Lucas Silva-Brandão, Tatiana Teixeira Torres, Mathieu Joron

**Author notes:** contributed equally (María Ángeles Rodríguez de Cara, Paul Jay, Quentin Rougemont).

## Abstract

Selection shapes genetic diversity around target mutations, yet little is known about how selection on specific loci affects the genetic trajectories of populations, including their genome-wide patterns of diversity and demographic responses. Here we study the patterns of genetic variation and geographic structure in a neotropical butterfly, *Heliconius numata*, and its closely related allies in the so-called melpomene-silvaniform clade. *H. numata* is known to have evolved an inversion supergene which controls variation in wing patterns involved in mimicry associations with distinct groups of co-mimics whereas it is associated to disassortative mate preferences and heterozygote advantage at this locus. We contrasted patterns of genetic diversity and structure 1) among extant polymorphic and monomorphic populations of *H. numata*, 2) between *H. numata* and its close relatives, and 3) between ancestral lineages. We show that *H. numata* populations which carry the inversions as a balanced polymorphism show markedly distinct patterns of diversity compared to all other taxa. They show the highest genetic diversity and effective population size estimates in the entire clade, as well as a low level of geographic structure and isolation by distance across the entire Amazon basin. By contrast, monomorphic populations of *H. numata* as well as its sister species and their ancestral lineages all show lower effective population sizes and genetic diversity, and higher levels of geographical structure across the continent. One hypothesis is that the large effective population size of polymorphic populations could be caused by the shift to a regime of balancing selection due to the genetic load and disassortative preferences associated with inversions. Testing this hypothesis with forward simulations supported the observation of increased diversity in populations with the supergene. Our results are consistent with the hypothesis that the formation of the supergene triggered a change in gene flow, causing a general increase in genetic diversity and the homogenisation of genomes at the continental scale.
