## Supplemental table S3 for "Balancing selection at a wing pattern locus is associated with major shifts in genome-wide patterns of diversity and gene flow"

### Sheet: SuppTable1
Name	Code	Taxon	Morph	Origin	Depth	Used in PCA	Used in Admixture	Used in Fst	Used in Gphocs	Study accession	Sample accession	Experiment accession
Cy_PA1	Hc_chioneus_Pa_553	H. cydno		Panama	25.6	No	No	No	Yes	ERP002440	ERS235659	ERX234883
Cy_PA2	Hc_chioneus_Pa_560	H. cydno		Panama	25.1	No	No	No	Yes	ERP002440	ERS235660	ERX234884
El_Bar_FG1	H_ele_bar_MJ09-4014	H. elevatus	bari	French Guiana	30.6	No	No	Yes	No	SRP145614	SRS3298220	SRX4080945
El_bar_FG2	H_ele_bar_MJ09-4037	H. elevatus	bari	French Guiana	27.1	No	No	Yes	No	ERP009041	ERS977670	ERX1222380
El_Bar_FG3	H_ele_bar_MJ09-4094	H. elevatus	bari	French Guiana	27.4	No	No	Yes	No	ERP009041	ERS977671	ERX1222381
El_Bar_FG4	H_elev_bari_MJ09_4056	H. elevatus	bari	French Guiana	33.5	No	No	Yes	No	ERP009041	ERS977672	ERX1222382
El_EC1	Sample_Hel_17_16933_Hel_ele_Ecu_CGATGT	H. elevatus		Ecuador	28.5	No	No	Yes	No	SRP145614	SRS3298223	SRX4080948
El_EC2	Sample_Hel_18_16439_Hel_ele_Ecu_CCGTCC	H. elevatus		Ecuador	20.3	No	No	Yes	No	SRP145614	SRS3298224	SRX4080949
El_EC3	Sample_Hel_18_16781_Hel_ele_Ecu_GTCCGC	H. elevatus		Ecuador	28.8	No	No	Yes	No	SRP145614	SRS3298218	SRX4080943
El_EC4	Sample_Hel_18_17434_Hel_ele_Ecu_GTGAAA	H. elevatus		Ecuador	21.1	No	No	Yes	No	SRP145614	SRS3298219	SRX4080944
El_PR1	H_elev_09_118_3_ACAGTG	H. elevatus		Peru	26.7	No	No	Yes	Yes	ERP000991	ERS070236	ERX030872
El_PR2	H_elev_09_270_5_CTTGTA	H. elevatus		Peru	24.6	No	No	Yes	No	ERP000941	ERS977674	ERX1222384
El_PR3	H_elev_09_302_6_TGACCA	H. elevatus		Peru	31.4	No	No	Yes	Yes	ERP000991	ERS070238	ERX030876
El_PR4	H_elevatus_09_163_3_GCCAAT	H. elevatus		Peru	32.8	No	No	Yes	No	ERP000941	ERS977673	ERX1222383
Et_BR1	num_eth_110_45	H. ethilla		Brazil	15.2	No	No	Yes	No	SRP068426	SRS1249544	SRX1532422
Et_BR2	num_eth_110_50	H. ethilla		Brazil	10	No	No	Yes	No	SRP068426	SRS1249545	SRX1532423
Et_BR3	num_eth_110_51	H. ethilla		Brazil	10.1	No	No	Yes	No	SRP068426	SRS1249546	SRX1532424
Et_BR4	num_eth_110_52	H. ethilla		Brazil	15.6	No	No	Yes	No	SRP068426	SRS1249547	SRX1532425
Et_PR1	L_2_CAGATC_L002	H. ethilla		Peru	25.6	No	No	Yes	No	ERP009041	ERS977677	ERX1222387
Et_PR2	L_2_CTTGTA_L002	H. ethilla		Peru	26.5	No	No	Yes	No	ERP009041	ERS977678	ERX1222388
Et_PR3	Hel_8_CGATGT_L001	H. ethilla		Peru	33.8	No	No	Yes	No	ERP009040	ERS235669	ERX234893
Et_PR4	Hel_8_GCCAAT_L001	H. ethilla		Peru	30	No	No	Yes	No	ERP009041	ERS977676	ERX1222386
He_Cle_PR1	H_cle_MJ11_2137	H. hecale	clearei	Venezuela	21.5	No	No	Yes	No	PRJNA757231	SAMN20955962	SRX11958561
He_Cle_PR2	Hh_clearei_MJ11_2132	H. hecale	clearei	Venezuela	25.6	No	No	Yes	No	PRJNA757231	SAMN20955963	SRX11958562
He_Cle_PR3	Hh_clearei_MJ11_2133	H. hecale	clearei	Venezuela	20.6	No	No	Yes	No	PRJNA757231	SAMN20955964	SRX11958573
He_Cle_PR4	Hh_clearei_MJ11_2135	H. hecale	clearei	Venezuela	28.9	No	No	Yes	No	PRJNA757231	SAMN20955965	SRX11958574
He_Mel_PA2	meli.5560	H. hecale	melicerta	Panama	17.4	No	No	Yes	No	PRJNA757231	SAMN20955966	SRX11958575
He_Mel_PA3	meli.5561	H. hecale	melicerta	Panama	12.3	No	No	Yes	No	PRJNA757231	SAMN20955967	SRX11958576
He_Mel_PA4	meli.5568	H. hecale	melicerta	Panama	17.3	No	No	Yes	No	PRJNA757231	SAMN20955968	SRX11958577
He_Mel_PA5	meli.5572	H. hecale	melicerta	Panama	21	No	No	Yes	No	PRJNA757231	SAMN20955969	SRX11958578
He_Mel_PA6	meli.5588	H. hecale	melicerta	Panama	17.8	No	No	Yes	No	PRJNA757231	SAMN20955970	SRX11958579
He_PR1	L_1_CGATGT_L001	H. hecale		Peru	23.4	No	No	Yes	No	ERP009041	ERS977679	ERX1222389
He_PR2	L_3_CAGATC_L003	H. hecale		Peru	24.5	No	No	Yes	No	ERP009041	ERS977681	ERX1222391
He_PR3	L_6_CGATGT_L007	H. hecale		Peru	25.5	No	No	Yes	No	ERP009041	ERS977680	ERX1222390
He_PR4	Hel_9_CGATGT_L002	H. hecale		Peru	32.9	No	No	Yes	No	ERP009040	ERS235670	ERX234894
He_Zul_PA2	meli.5519	H. hecale	zuleika	Panama	13.8	No	No	Yes	No	PRJNA757231	SAMN20955971	SRX11958580
He_Zul_PA3	meli.5522	H. hecale	zuleika	Panama	13.4	No	No	Yes	No	PRJNA757231	SAMN20955972	SRX11958563
He_Zul_PA4	meli.5525	H. hecale	zuleika	Panama	24.6	No	No	Yes	No	PRJNA757231	SAMN20955973	SRX11958564
He_Zul_PA5	meli.5527	H. hecale	zuleika	Panama	19.5	No	No	Yes	No	PRJNA757231	SAMN20955974	SRX11958565
He_Zul_PA6	meli.5528	H. hecale	zuleika	Panama	19.1	No	No	Yes	No	PRJNA757231	SAMN20955975	SRX11958566
Is_Bou_PA2	boul.5711	H. ismenius	boulleti	Panama	24.1	No	No	Yes	No	PRJNA757231	SAMN20955976	SRX11958567
Is_Bou_PA3	Boul.5712	H. ismenius	boulleti	Panama	13.1	No	No	Yes	Yes	PRJNA757231	SAMN20955977	SRX11958568
Is_Bou_PA4	Boul.5715	H. ismenius	boulleti	Panama	18.6	No	No	Yes	Yes	PRJNA757231	SAMN20955978	SRX11958569
Is_Cla_PA1	clar.5428	H. ismenius	clarescens	Panama	15.8	No	No	Yes	No	PRJNA757231	SAMN20955979	SRX11958570
Is_Cla_PA2	clar.5531	H. ismenius	clarescens	Panama	17.8	No	No	Yes	No	PRJNA757231	SAMN20955980	SRX11958571
Is_Cla_PA3	clar.5664	H. ismenius	clarescens	Panama	23	No	No	Yes	No	PRJNA757231	SAMN20955981	SRX11958572
Me_Agl_PR1	Mel_agl_09_108	H. melpomene	aglaope	Peru	23.9	No	No	Yes	No	ERP002440	ERS235655	ERX234879
Me_Agl_PR2	Mel_agl_09_112	H. melpomene	aglaope	Peru	26.1	No	No	Yes	No	ERP002440	ERS235656	ERX234880
Me_Agl_PR3	Mel_agl_11_569	H. melpomene	aglaope	Peru	29.5	No	No	Yes	No	ERP002440	ERS235657	ERX234881
Me_Agl_PR4	Mel_agl_11_572	H. melpomene	aglaope	Peru	24.7	No	No	Yes	No	ERP002440	ERS235658	ERX234882
Me_Ama_PR1	Mel_ama_09_216	H. melpomene	amaryllis	Peru	21.8	No	No	Yes	No	ERP002440	ERS235653	ERX234877
Me_Ama_PR2	Mel_ama_11_160	H. melpomene	amaryllis	Peru	27.9	No	No	Yes	No	ERP002440	ERS235652	ERX234876
Me_Ama_PR3	Mel_ama_11_293	H. melpomene	amaryllis	Peru	33.4	No	No	Yes	No	ERP002440	ERS235654	ERX234878
Me_Mel_FG1	Mel_FG_13435	H. melpomene		French Guiana	24.7	No	No	Yes	No	ERP002440	ERS235648	ERX234872
Me_Mel_FG2	Mel_FG_9315	H. melpomene		French Guiana	17	No	No	Yes	No	ERP002440	ERS235645	ERX234869
Me_Mel_FG3	Mel_FG_9316	H. melpomene		French Guiana	15.9	No	No	Yes	No	ERP002440	ERS235646	ERX234870
Me_Mel_FG4	Mel_FG_9317	H. melpomene		French Guiana	24.2	No	No	Yes	No	ERP002440	ERS235647	ERX234871
Nu_Arc_PR1	Hn_arcuella_Pe_MJ02_297	H. numata	arcuella	Pongo, Peru	13	Yes	Yes	Yes	No	ERP014239	ERS1076006	ERX1375545
Nu_Arc_PR2	Hn_arcuella_Pe_05_1192	H. numata	arcuella	Urahuasha, Peru	32.3	No	No	Yes	Yes	ERP014239	ERS1076004	ERX1375543
Nu_Arc_PR3	Hn_arcuella_Pe_MJ07_2135	H. numata	arcuella	Antena (Tunel), Peru	37.6	No	No	Yes	No	ERP123741	ERS5079488	ERX4543551
Nu_Arc_PR4	Hn_arcuella_Pe_05_1243	H. numata	arcuella	Michaela, Peru	24.5	No	No	Yes	No	ERP123741	ERS5079489	ERX4543550
Nu_Aur_PR1	Hn_aurora_Pe_MJ02_228	H. numata	aurora	Michaela, Peru	28.3	Yes	Yes	Yes	No	ERP014239	ERS1076005	ERX1375544
Nu_Aur_PR2	Hn_aurora_Pe_MJ02_239	H. numata	aurora	Michaela, Peru	31.8	No	No	Yes	Yes	ERP014239	ERS1076002	ERX1375541
Nu_Aur_PR3	Hn_aurora_Pe_05_1273	H. numata	aurora	Michaela, Peru	23.7	No	No	Yes	No	ERP123741	ERS5079490	ERX4543552
Nu_Bic_EC1	Hn_bicoloratus_Eq_16620	H. numata	bicoloratus	Ecuador	21.6	Yes	Yes	Yes	No	ERP014239	ERS1076009	ERX1375548
Nu_Bic_EC2	Hn_bicoloratus_Eq_16480	H. numata	bicoloratus	Ecuador	19.2	Yes	Yes	Yes	No	ERP014239	ERS1076008	ERX1375547
Nu_Bic_EC3	Hn_bicoloratus_Eq_16470	H. numata	bicoloratus	Ecuador	28.1	Yes	Yes	Yes	No	ERP123741	ERS5079485	ERX4543553
Nu_Bic_Mo1	Hn_bicoloratus_Pe_MJ11_3135	H. numata	bicoloratus	Moyobamba, Peru	21.9	No	No	Yes	No	ERP123741	ERS5079500	ERX4543556
Nu_Bic_Mo2	Hn_bicoloratus_Pe_MJ11_3138	H. numata	bicoloratus	Moyobamba, Peru	23.7	No	No	Yes	No	ERP123741	ERS5079501	ERX4543557
Nu_Bic_Mo3	Hn_bicoloratus_Pe_MJ11_3140	H. numata	bicoloratus	Moyobamba, Peru	35.5	No	No	Yes	No	ERP123741	ERS5079502	ERX4543558
Nu_Bic_Mo4	Hn_bicoloratus_Pe_MJ11_3141	H. numata	bicoloratus	Moyobamba, Peru	32.1	No	No	Yes	No	ERP123741	ERS5079503	ERX4543559
Nu_Bic_PR1	Hn_bicoloratus_Pe_MJ05_123	H. numata	bicoloratus	Tunel, Peru	24	Yes	Yes	Yes	No	ERP009041	ERS977711	ERX1222421
Nu_Bic_PR2	Hn_bicoloratus_Pe_05_1116	H. numata	bicoloratus	Alto-Mayo, Peru	18.8	Yes	Yes	Yes	No	ERP009041	ERS977712	ERX1222422
Nu_Bic_PR3	Hn_bicx_Pe_MC12_176	H. numata	bicoloratus	Urahuasha, Peru	18	Yes	Yes	Yes	No	SRP145614	SRS3298231	SRX4080956
Nu_Bic_PR4	Hn_bicoloratus_Pe_05_1330	H. numata	bicoloratus	Shilcayo (Urahuasha), Peru	36.1	No	No	Yes	No	ERP014239	ERS1076007	ERX1375546
Nu_Bic_PR5	Hn_bicoloratus_Pe_MJ05_1190	H. numata	bicoloratus	Shilcayo (Urahuasha), Peru	33.9	No	No	Yes	No	ERP123741	ERS5079491	ERX4543554
Nu_Bic_PR6	Hn_bicoloratus_Pe_MJ05_1329	H. numata	bicoloratus	Urahuasha, Peru	28.4	No	No	Yes	No	ERP123741	ERS5079504	ERX4543555
Nu_Bic_PR7	Hn_bicoloratus_Pe_MJ12_3630	H. numata	bicoloratus	La Merced, Peru	18.6	No	No	Yes	No	ERP123741	ERS5079486	ERX4543560
Nu_Bic_PR8	Hn_bicoloratus_Pe_MJ12_3752	H. numata	bicoloratus	La Merced, Peru	14.2	No	No	Yes	No	ERP123741	ERS5079487	ERX4543561
Nu_Bic_PR9	Hn_bicoloratus_Pe_MJ12_3753	H. numata	bicoloratus	La Merced, Peru	16.3	No	No	Yes	No	ERP123741	ERS5079505	ERX4543562
Nu_BR1	Hn_Bra_105_2	H. numata	robigus	SE Brazil	12.1	Yes	Yes	Yes	No	SRP068426	SRS1249548	SRX1532426
Nu_BR2	Hn_Bra_105_3	H. numata	robigus	SE Brazil	15.4	Yes	Yes	Yes	Yes	SRP068426	SRS1249550	SRX1532427
Nu_BR3	Hn_Bra_105_5	H. numata	robigus	SE Brazil	9.5	Yes	Yes	Yes	No	SRP068426	SRS1249549	SRX1532428
Nu_BR4	Hn_Bra_105_6	H. numata	robigus	SE Brazil	9.2	Yes	Yes	Yes	Yes	SRP068426	SRS1249551	SRX1532429
Nu_Epo_CO1	Hn_euphone_Co_M1268	H. numata	euphone	Caquetá, Colombia	17.8	Yes	Yes	Yes	No	ERP123741	ERS5079509	ERX4543563
Nu_Epo_CO2	Hn_euphone_Co_M1404	H. numata	euphone	Caquetá, Colombia	28.8	Yes	Yes	Yes	No	ERP123741	ERS5079492	ERX4543564
Nu_Epr_EC1	Hn_euphrasius_Eq_16482	H. numata	euphrasius	Ecuador	26.5	Yes	Yes	Yes	No	ERP014239	ERS1076012	ERX1375551
Nu_Epr_EC2	Hn_euphrasius_Eq_16568	H. numata	euphrasius	Ecuador	24.1	Yes	Yes	Yes	No	ERP123741	ERS5079510	ERX4543565
Nu_Ill_CO1	Hn_illustris_Co_M2147	H. numata	illustris	Meta, Colombia	18.6	Yes	Yes	Yes	No	ERP123741	ERS5079478	ERX4543566
Nu_Ill_PR1	Hn_illustris_Pe_05_1189	H. numata	illustris	Urahuasha, Peru	17.8	Yes	Yes	Yes	No	ERP014239	ERS1076013	ERX1375552
Nu_Ill_PR2	Hn_illustris_Pe_MJ12_3629	H. numata	illustris	La Merced, Peru	22	No	No	Yes	No	ERP123741	ERS5079477	ERX4543567
Nu_Ill_PR3	Hn_illustris_Pe_MJ12_3722	H. numata	illustris	Puerto Bermudez, Peru	13.6	No	No	Yes	No	ERP123741	ERS5079479	ERX4543568
Nu_Isa_PR1	Hn_isabellinus_Pe_05_1266	H. numata	isabellinus	Michaela, Peru	15.7	Yes	Yes	Yes	No	ERP014239	ERS1076014	ERX1375553
Nu_Lau_CO1	Hn_laura_Co_M2386	H. numata	laura	Caquetá, Colombia	27.8	Yes	Yes	Yes	No	ERP123741	ERS5079480	ERX4543569
Nu_Lau_PR1	Hn_laura_Eq_16571	H. numata	laura	Ecuador	13.4	Yes	Yes	Yes	No	ERP123741	ERS5079481	ERX4543570
Nu_Lau_PR2	Hn_laura_Eq_16484	H. numata	laura	Ecuador	22.3	No	No	Yes	No	ERP014239	ERS1076015	ERX1375554
Nu_Lut_PR1	Hn_lutea_Pe_MJ02_232	H. numata	lutea	Michaela, Peru	15	Yes	Yes	Yes	No	ERP014239	ERS1076017	ERX1375556
Nu_Lyr_PR1	Hn_lyrcaeus_Pe_MA13_102	H. numata	lyrcaeus	Madre de Dios, Peru	43	Yes	Yes	Yes	No	ERP123741	ERS5079511	ERX4543571
Nu_Lyr_PR2	Hn_lyrcaeus_Pe_MA13_164	H. numata	lyrcaeus	Madre de Dios, Peru	16.5	No	No	Yes	No	ERP123741	ERS5079512	ERX4543572
Nu_Mes_CO2	Hn_messene_Co_M1440	H. numata	messene	Caquetá, Colombia	11.1	Yes	Yes	Yes	No	ERP123741	ERS5079513	ERX4543573
Nu_Mes_CO3	Hn_messene_Co_M3028	H. numata	messene	Caquetá, Colombia	44.6	Yes	Yes	Yes	No	ERP123741	ERS5079506	ERX4543574
Nu_Mes_CO4	Hn_messene_Co_M304	H. numata	messene	Caquetá, Colombia	20.1	Yes	Yes	Yes	No	ERP123741	ERS5079507	ERX4543575
Nu_num_FG1	Hn_numata_FG_MJ09_4125	H. numata	numata	Les Nouragues Inselberg, French Guiana	17.1	Yes	Yes	Yes	No	ERP014239	ERS1076018	ERX1375557
Nu_Num_FG2	Hn_numata_FG_MJ09_4144	H. numata	numata	Saut Pararé (Nouragues), French Guiana	35	Yes	Yes	Yes	No	ERP123741	ERS5079493	ERX4543576
Nu_Num_FG3	Hn_numata_FG_MJ09_4146	H. numata	numata	Saut Pararé (Nouragues), French Guiana	30.1	Yes	Yes	Yes	No	ERP123741	ERS5079514	ERX4543577
Nu_Pee_VE1	Hn_peeblesi_Ve_MJ10_35	H. numata	peeblesi	Venezuela	18.9	Yes	Yes	No	No	ERP014239	ERS1076019	ERX1375558
Nu_Sil_FG1	Hn_silvana_FG_MJ09_4184	H. numata	silvana	Les Nouragues Inselberg, French Guiana	21.4	Yes	Yes	Yes	No	ERP014239	ERS1076023	ERX1375562
Nu_sil_FG2	Hn_silvana_FG_MJ09_4010	H. numata	silvana	Morne aux Echos, French Guiana	21.2	Yes	Yes	Yes	No	ERP123741	ERS5079482	ERX4543578
Nu_Sil_FG3	Hn_silvana_FG_MJ09_4151	H. numata	silvana	Saut Pararé (Nouragues), French Guiana	35.1	Yes	Yes	Yes	No	ERP123741	ERS5079483	ERX4543579
Nu_Sil_PR1	Hn_silvana_Pe_05_1271	H. numata	silvana	Michaela, Peru	15.9	Yes	Yes	Yes	No	ERP014239	ERS1076021	ERX1375560
Nu_Sil_PR2	Hn_silvana_Pe_05_1240	H. numata	silvana	Michaela, Peru	17.9	Yes	Yes	Yes	No	ERP014239	ERS1076020	ERX1375559
Nu_Sil_PR3	Hn_silvana_Pe_MJ05_124	H. numata	silvana	Tunel, Peru	15.1	No	No	Yes	No	ERP014239	ERS1076022	ERX1375561
Nu_Sil_PR4	Hn_silvana_Pe_MJ05_0129	H. numata	silvana	Biodiversidad (Tunel), Peru	20.8	No	No	Yes	No	ERP123741	ERS5079484	ERX4543580
Nu_Tar_Mo1	Hn_tarapotensis_Pe_MJ11_3145	H. numata	tarapotensis	Moyobamba, Peru	19.1	No	No	Yes	No	ERP123741	ERS5079508	ERX4543584
Nu_Tar_PR1	Hn_tarapotensis_Pe_MJ05_60	H. numata	tarapotensis	Urahuasha, Peru	27	Yes	Yes	Yes	No	ERP014239	ERS1076025	ERX1375564
Nu_Tar_PR2	Hn_tarapotensis_Pe_05_1361	H. numata	tarapotensis	Shilcayo (Urahuasha), Peru	6.3	Yes	Yes	Yes	No	ERP123741	ERS5079494	ERX4543581
Nu_Tar_PR3	Hn_tarapotensis_Pe_MJ02_0163	H. numata	tarapotensis	Antena (Tunel), Peru	19.5	No	No	Yes	No	ERP123741	ERS5079495	ERX4543582
Nu_Tar_PR4	Hn_tarapotensis_Pe_MJ05_0063	H. numata	tarapotensis	Urahuasha, Peru	21.9	No	No	Yes	No	ERP123741	ERS5079515	ERX4543583
Nu_Tar_PR5	Hn_tarapotensis_Pe_MJ12_3624	H. numata	tarapotensis	La Merced, Peru	18.8	No	No	Yes	No	ERP123741	ERS5079496	ERX4543585
Nu_Tim_PR1	Hn_timaeus_Pe_MJ05_230	H. numata	timaeus	Urahuasha, Peru	15.3	Yes	Yes	Yes	No	ERP014239	ERS1076026	ERX1375565
Nu_Tim_PR2	Hn_timaeus_Pe_MA13_118	H. numata	timaeus	Madre de Dios, Peru	46	No	No	Yes	No	ERP123741	ERS5079516	ERX4543586
Nu_Tim_PR3	Hn_timaeus_Pe_MA13_154	H. numata	timaeus	Madre de Dios, Peru	12.1	No	No	Yes	No	ERP123741	ERS5079497	ERX4543587
Nu_Tim_PR4	Hn_timaeus_Pe_MA13_161	H. numata	timaeus	Madre de Dios, Peru	22.3	No	No	Yes	No	ERP123741	ERS5079517	ERX4543588
Nu_Tim_PR5	Hn_timaeus_Pe_MJ11_3199	H. numata	timaeus	Km10 (Urahuasha), Peru	28.5	No	No	Yes	No	ERP123741	ERS5079498	ERX4543589
Nu_Tim_PR6	Hn_timaeus_Pe_MJ12_3721	H. numata	timaeus	Puerto Bermudez, Peru	14.9	No	No	Yes	No	ERP123741	ERS5079499	ERX4543590
Pa_But_PR1	Sample_Hel_20_11-835_Hel_par_but_CTTGTA	H. pardalinus	butleri	Peru	23	No	No	Yes	No	SRP068426	SRS1247739	SRX1530168
Pa_But_PR2	Sample_Hel_21_09-105_Hel_par_but_AGTTCC	H. pardalinus	butleri	Peru	28.5	No	No	Yes	No	SRP145614	SRS3298226	SRX4080950
Pa_But_PR3	Sample_Hel_21_09-269_Hel_par_but_ATGTCA	H. pardalinus	butleri	Peru	27.7	No	No	Yes	No	SRP145614	SRS3298225	SRX4080951
Pa_But_PR4	Sample_Hel_21_11-965_Hel_par_but_AGTCAA	H. pardalinus	butleri	Peru	26.4	No	No	Yes	No	SRP145614	SRS3298233	SRX4080958
Pa_Ser_PR1	H_pard_serg_09_201_4_CGATGT	H. pardalinus	sergestus	Peru	28.2	No	No	Yes	No	ERP009041	ERS977715	ERX1222425
Pa_Ser_PR2	H_pard_serg_09_202_8_TGACCA	H. pardalinus	sergestus	Peru	11.3	No	No	Yes	No	ERP002440	ERS235668	ERX234892
Pa_Ser_PR3	H_pard_serg_09_209_4_ACAGTG	H. pardalinus	sergestus	Peru	26.2	No	No	Yes	No	ERP009041	ERS977716	ERX1222426
Pa_Ser_PR4	H_pard_serg_09_210_5_GCCAAT	H. pardalinus	sergestus	Peru	29.6	No	No	Yes	No	ERP009041	ERS977717	ERX1222427
Pa_Ssp_PR1	H_pard_sspnov_09_371_7_CAGATC	H. pardalinus	ssp. Nov	Peru	31.2	No	No	Yes	Yes	ERP002440	ERS235667	ERX234891
Pa_Ssp_PR2	H_pard_sspnov_09_372_9_TGACCA	H. pardalinus	ssp. Nov	Peru	30.1	No	No	Yes	No	ERP009041	ERS977718	ERX1222428
Pa_Ssp_PR3	H_pard_sspnov_09_373_9_ACAGTG	H. pardalinus	ssp. Nov	Peru	26.4	No	No	Yes	Yes	ERP009041	ERS977719	ERX1222429
Pa_Ssp_PR4	H_pard_sspnov_09_374_7_CTTGTA	H. pardalinus	ssp. Nov	Peru	28.4	No	No	Yes	No	ERP009041	ERS977720	ERX1222430
Nu_Eth_BR01	E18-12	H. numata	Ethra	SE Brazil	35.7191	Yes	Yes	Yes	No	SRP372830	SRR18970689	SRX15046627
Nu_Eth_BR02	E18-13	H. numata	Ethra	SE Brazil	36.9154	Yes	Yes	Yes	No	SRP372830	SRR18970688	SRX15046628
Nu_Eth_BR03	E18-14	H. numata	Ethra	SE Brazil	33.4864	Yes	Yes	Yes	No	SRP372830	SRR18970687	SRX15046629
Nu_Eth_BR04	E18-15	H. numata	Ethra	SE Brazil	48.7106	Yes	Yes	Yes	No	SRP372830	SRR18970685	SRX15046631
Nu_Rob_BR05	E18-40	H. numata	Robigus	Brazil	29.9896	Yes	Yes	Yes	No	SRP372830	SRR18970672	SRX15046644
Nu_Rob_BR06	E18-41	H. numata	Robigus	Brazil	29.9389	Yes	Yes	Yes	No	SRP372830	SRR18970671	SRX15046645
Nu_Rob_BR07	E18-42	H. numata	Robigus	Brazil	29.0039	Yes	Yes	Yes	No	SRP372830	SRR18970670	SRX15046646
Nu_Rob_BR08	E18-43	H. numata	Robigus	Brazil	30.0952	Yes	Yes	Yes	No	SRP372830	SRR18970669	SRX15046647
